# CEM500K – A large-scale heterogeneous unlabeled cellular electron microscopy image dataset for deep learning

**DOI:** 10.1101/2020.12.11.421792

**Authors:** Ryan Conrad, Kedar Narayan

## Abstract

Automated segmentation of cellular electron microscopy (EM) datasets remains a challenge. Supervised deep learning (DL) methods that rely on region-of-interest (ROI) annotations yield models that fail to generalize to unrelated datasets. Newer unsupervised DL algorithms require relevant pre-training images, however, pre-training on currently available EM datasets is computationally expensive and shows little value for unseen biological contexts, as these datasets are large and homogeneous. To address this issue, we present CEM500K, a nimble 25 GB dataset of 0.5 x 10^6^ unique cellular EM images curated from nearly 600 three-dimensional (3D) and 10,000 two-dimensional (2D) images from >100 unrelated imaging projects. We show that models pre-trained on CEM500K learn features that are biologically relevant and resilient to meaningful image augmentations. Critically, we evaluate transfer learning from these pre-trained models on six publicly available and one newly derived benchmark segmentation task and report state-of-the-art results on each. We release the CEM500K dataset, pre-trained models and curation pipeline for model building and further expansion by the EM community. Data and code are available at https://www.ebi.ac.uk/pdbe/emdb/empiar/entry/10592/ and https://git.io/JLLTz.
