## Supplementary material for "CEM500K – A large-scale heterogeneous unlabeled cellular electron microscopy image dataset for deep learning": Conrad_and_Narayan_CEM500K_External_Datasets

### Sheet: Sheet1
experiment	dataset	source	DOI	microscopy type	imaging resolution (nm)	organism	tissue	cell type	links
aarnet	aarnet	https://bmcmedinformdecismak.biomedcentral.com/articles/10.1186/s12911-019-0962-1	https://doi.org/10.1186/s12911-019-0962-1	SBFSEM	10	Rat	heart	Cardiomyocytes	https://cloudstor.aarnet.edu.au/plus/s/TNu7hTrGdZIRVWl/download?path=%2F&files=sample.zip
bhatla	bhatla	https://neurodata.io/data/	https://doi.org/10.1016/j.cub.2015.06.052	ssTEM	Unk	C. Elegans	N/A	N/A	N/A
bloss18	bloss	https://neurodata.io/data/	https://doi.org/10.1038/s41593-018-0084-6	ssTEM	4	Mouse	Brain	N/A	N/A
bock11	bock	https://neurodata.io/data/	https://doi.org/10.1038/nature09802	ssTEM	4	Mouse	Brain	N/A	N/A
bumbarger13	bumbarger	https://neurodata.io/data/	https://doi.org/10.1016/j.cell.2012.12.013	ssTEM	Unk	C. Elegans	Brain	N/A	N/A
busse16	busse	https://royalsocietypublishing.org/doi/full/10.1098/rsos.160563	https://doi.org/10.1098/rsos.160563	SBFSEM	Unk	Embioptera	Spinning organ	N/A	http://merritt.cdlib.org/cloudcontainer/mrtstore2/75039887.tar.gz
cali18	cali	https://journals.plos.org/plosone/article?id=10.1371/journal.pone.0198131	https://doi.org/10.1371/journal.pone.0198131	FIBSEM	10	Mouse	Brain	N/A	http://merritt.cdlib.org/cloudcontainer/mrtstore1/547860185.tar.gz
cil_micro3632	cil_micro3632	http://cellimagelibrary.org/images/CCDB_3632	https://doi.org/doi:10.7295/W9CCDB3632	ET	22.5	Human	N/A	Cytotoxic T Lymphocyte	https://cildata.crbs.ucsd.edu/ccdb//telescience/home/CCDB_DATA_USER.portal/P1694/Experiment_3423/Subject_137/Tissue_155/Microscopy_3632/CTL_ImmunSynapse_vol.tar
cil_micro6023	cil_micro6023	http://www.cellimagelibrary.org/images/CCDB_6023	https://doi.org/doi:10.7295/W9CCDB6023	TEM	2	Monkey	Epithelia	VeroE6	https://cildata.crbs.ucsd.edu/ccdb//telescience/home/CCDB_DATA_USER.portal/P2005/Experiment_6014/Subject_6016/Tissue_6018/Microscopy_6023/6023_zoom1.zip
cil_micro6355	cil_micro6355	http://cellimagelibrary.org/images/CCDB_6355	https://doi.org/doi:10.7295/W9CCDB6355	TEM	Unk	Human	N/A	Alzheimers diseased pyramidal neuron	https://cildata.crbs.ucsd.edu/ccdb//telescience/home/CCDB_DATA_USER.portal/P1700/Experiment_3448/Subject_181/Tissue_212/Microscopy_6355/ALZ_3486.st.flip.mrc
cil_micro8483	cil_micro8483	http://cellimagelibrary.org/images/CCDB_8483	https://doi.org/doi:10.7295/W9CCDB8483	ET	10	Rat	Brain	N/A	https://cildata.crbs.ucsd.edu/ccdb//telescience/home/CCDB_DATA_USER.portal/P1194/Experiment_8475/Subject_8478/Tissue_8480/Microscopy_8483/b1.stack.tif
cil_micro8641	cil_micro8641	http://cellimagelibrary.org/images/CCDB_8641	https://doi.org/doi:10.7295/W9CCDB8641	ET	Unk	Rat	Brain	N/A	https://cildata.crbs.ucsd.edu/ccdb//telescience/home/CCDB_DATA_USER.portal/P1194/Experiment_8475/Subject_8478/Tissue_8480/Microscopy_8641/1e5.tif
cil_project20099	cil_micro50061	http://cellimagelibrary.org/images/50061	https://doi.org/doi:10.7295/W9CIL50061	SBEM	60	Chlamydia trachomatis	N/A	Human HeLa	https://cildata.crbs.ucsd.edu/ccdb/telescience/home/CCDB_DATA_USER.portal/CCDB_DATA_USER/acquisition/project_20099/microscopy_5221079/reconstruction/3view-Compact-5221079-final-bin5.mrc
cil_project20099	cil_micro5204439	http://cellimagelibrary.org/images/50057	https://doi.org/doi:10.7295/W9CIL50057	SBEM	60	Chlamydia trachomatis	N/A	Human HeLa	https://cildata.crbs.ucsd.edu/ccdb/telescience/home/CCDB_DATA_USER.portal/CCDB_DATA_USER/acquisition/project_20099/microscopy_5204439/reconstruction/3view-stack-final-bin5.mrc
cil_project20099	cil_micro5204464	http://cellimagelibrary.org/images/50058	https://doi.org/doi:10.7295/W9CIL50058	SBEM	60	Chlamydia trachomatis	N/A	Human HeLa	https://cildata.crbs.ucsd.edu/ccdb/telescience/home/CCDB_DATA_USER.portal/CCDB_DATA_USER/acquisition/project_20099/microscopy_5204464/reconstruction/3view-stack-final-bin5.mrc
cil_project20099	cil_project2099	http://cellimagelibrary.org/images/50052	https://doi.org/doi:10.7295/W9CIL50052	SBEM	60	Chlamydia trachomatis	N/A	Human HeLa	https://cildata.crbs.ucsd.edu/ccdb/telescience/home/CCDB_DATA_USER.portal/CCDB_DATA_USER/acquisition/project_20099/microscopy_5194220/reconstruction/3view-stack-final-bin5.mrc
collman15	collman	https://neurodata.io/data/	https://doi.org/10.1523/JNEUROSCI.4274-14.2015	AT-SEM	2.23	Mouse	Brain	N/A	N/A
cremi	cremi A	https://cremi.org/data/	N.A.	ssTEM	4	Drosophila	Brain	N/A	https://cremi.org/static/data/sample_A_20160501.hdf
cremi	cremi B	https://cremi.org/data/	N.A.	ssTEM	4	Drosophila	Brain	N/A	https://cremi.org/static/data/sample_B_20160501.hdf
cremi	cremi C	https://cremi.org/data/	N.A.	ssTEM	4	Drosophila	Brain	N/A	https://cremi.org/static/data/sample_C_20160501.hdf
cremi	cremi A+	https://cremi.org/data/	N.A.	ssTEM	4	Drosophila	Brain	N/A	https://cremi.org/static/data/sample_A%2B_20160601.hdf
cremi	cremi B+	https://cremi.org/data/	N.A.	ssTEM	4	Drosophila	Brain	N/A	https://cremi.org/static/data/sample_B%2B_20160601.hdf
cremi	cremi C+	https://cremi.org/data/	N.A.	ssTEM	4	Drosophila	Brain	N/A	https://cremi.org/static/data/sample_C%2B_20160601.hdf
DNE	cil_micro8643	http://cellimagelibrary.org/images/CCDB_8643	https://doi.org/doi:10.7295/W9CCDB8643	ET	5	Rat	Brain	N/A	https://cildata.crbs.ucsd.edu/ccdb//telescience/home/CCDB_DATA_USER.portal/P1194/Experiment_8475/Subject_8478/Tissue_8480/Microscopy_8643/lg.tif
empiar10055	empiar10055	https://www.ebi.ac.uk/pdbe/emdb/empiar/entry/10055/	https://doi.org/10.1016/j.jsb.2016.01.003	SBFSEM	8	Human/Malaria ?????	N/A	Erythrocytes	https://www.ebi.ac.uk/pdbe/emdb/empiar/entry/10055/
empiar10310	empiar10310	https://www.ebi.ac.uk/pdbe/emdb/empiar/entry/10310/	https://doi.org/10.1038/s41598-020-58736-7	FIBSEM	10	Platynereis	N/A	parapodia	https://www.ebi.ac.uk/pdbe/emdb/empiar/entry/10310/
empiar10311	empiar10311	https://www.ebi.ac.uk/pdbe/emdb/empiar/entry/10311/	https://doi.org/10.1038/s41598-020-58736-7	FIBSEM	8	Human	N/A	Human HeLa	https://www.ebi.ac.uk/pdbe/emdb/empiar/entry/10311/
empiar10324	empiar10324	https://www.ebi.ac.uk/pdbe/emdb/empiar/entry/10324	https://doi.org/10.7554/elife.50598	FIBSEM	10	Toxoplasma gondii	N/A	N/A	https://www.ebi.ac.uk/pdbe/emdb/empiar/entry/10324
empiar10327	empiar10327	https://www.ebi.ac.uk/pdbe/emdb/empiar/entry/10327	https://doi.org/10.7554/elife.50598	FIBSEM	10	Toxoplasma gondii	N/A	N/A	https://www.ebi.ac.uk/pdbe/emdb/empiar/entry/10327
guay20	guay	https://www.biorxiv.org/content/10.1101/2020.01.05.895003v4	https://doi.org/10.1101/2020.01.05.895003	SBFSEM	10	Human	N/A	Platelets	https://www.dropbox.com/s/68yclbraqq1diza/platelet_data_1219.zip
helmstaedter11	helmstaedter	https://www.nature.com/articles/nn.2868#Sec29	https://doi.org/10.1038/nn.2868	SBFSEM	12	Mouse	Brain	N/A	https://www.nature.com/articles/nn.2868#Sec29
hildebrand17	hildebrand	https://neurodata.io/data/	https://doi.org/10.1038/nature22356	ssSEM	4	Zebrafish	Brain	N/A	N/A
kasthuri15	kasthuri	https://neurodata.io/data/	https://doi.org/10.1016/j.cell.2015.06.054	AT-SEM	3	Mouse	Brain	N/A	N/A
kasthuri15	kasthuri	https://neurodata.io/data/	https://doi.org/10.1016/j.cell.2015.06.054	AT-SEM	3	Mouse	Brain	N/A	N/A
kasthuri15	kasthuri	https://neurodata.io/data/	https://doi.org/10.1016/j.cell.2015.06.054	AT-SEM	3	Mouse	Brain	N/A	N/A
kharris15	kharris	https://neurodata.io/data/	https://doi.org/10.1038/sdata.2015.46	STEM	2	Rat	Brain	N/A	N/A
kharris15	kharris	https://neurodata.io/data/	https://doi.org/10.1038/sdata.2015.46	STEM	2	Rat	Brain	N/A	N/A
kharris15	kharris	https://neurodata.io/data/	https://doi.org/10.1038/sdata.2015.46	STEM	2	Rat	Brain	N/A	N/A
lee16	lee	https://neurodata.io/data/	https://doi.org/10.1038/nature17192	ssTEM	4	Mouse	Brain	N/A	N/A
lucchi12	lucchi	https://infoscience.epfl.ch/record/170060	https://doi.org/10.1007/978-3-642-33709-3_29	FIBSEM	5	Drosophila	Brain	N/A	https://documents.epfl.ch/groups/c/cv/cvlab-unit/www/data/%20ElectronMicroscopy_Hippocampus/volumedata.tif
moscheni19	moscheni	https://www.ncbi.nlm.nih.gov/pmc/articles/PMC6769783/	https://dx.doi.org/10.3390%2Fcancers11091254	cryo-SXT	12	Human	Colon	Carcinoma	https://www.ncbi.nlm.nih.gov/pmc/articles/PMC6769783/bin/cancers-11-01254-s001.zip
perez14	perez	https://www.frontiersin.org/articles/10.3389/fnana.2014.00126/full	https://doi.org/10.3389/fnana.2014.00126	SBEM	4	Mouse	Brain	N/A	http://www.sci.utah.edu/releases/chm_v2.1.367/chm-supplemental_data.zip
segem15	segem	https://segem.rzg.mpg.de/	https://doi.org/10.1016/j.neuron.2015.09.003	SBEM	12	Mouse	Brain	N/A	https://segem.rzg.mpg.de/webdav/SegEM_challenge/volumeTrainingData/
urocell20	urocell	https://www.sciencedirect.com/science/article/pii/S0010482520300792?via%3Dihub	https://doi.org/10.1016/j.compbiomed.2020.103693	FIBSEM	5.5	Mouse	Bladder	Epithelia	https://github.com/MancaZerovnikMekuc/UroCell
xu17_cr	xu2017	https://elifesciences.org/articles/25919	https://doi.org/10.7554/eLife.25916.016	FIBSEM	Unk	Chlamydomonas reinhardtii	N/A	N/A	https://elifesciences.org/download/aHR0cHM6Ly9zdGF0aWMtbW92aWUtdXNhLmdsZW5jb2Vzb2Z0d2FyZS5jb20vbXA0LzEwLjc1NTQvMjA2LzYyMmZiYjZiZDFjMjlhZmMyMGM3Yjg4MTE1MDUwYTVjMDg3Mjg4YWMvZWxpZmUtMjU5MTYtbWVkaWE2Lm1wNA==/elife-25916-media6.mp4?_hash=EEy2Qt1T9Yo30KfLDz9rGQBBxmQQI3b7erSFpR94Ggo%3D
xu17_cr	xu2017	https://elifesciences.org/articles/25920	https://doi.org/10.7554/eLife.25916.017	FIBSEM	Unk	Chlamydomonas reinhardtii	N/A	N/A	https://elifesciences.org/download/aHR0cHM6Ly9zdGF0aWMtbW92aWUtdXNhLmdsZW5jb2Vzb2Z0d2FyZS5jb20vbXA0LzEwLjc1NTQvMjA2LzYyMmZiYjZiZDFjMjlhZmMyMGM3Yjg4MTE1MDUwYTVjMDg3Mjg4YWMvZWxpZmUtMjU5MTYtbWVkaWE3Lm1wNA==/elife-25916-media7.mp4?_hash=8rEnYxZVFhvWkfzMqApO%2B5mPDzKqzo3YffxgW86Wrb4%3D
xu17_fly	xu2017	https://elifesciences.org/articles/25916	https://doi.org/10.7554/eLife.25916.007	FIBSEM	8	Drosophila	Brain	N/A	https://elifesciences.org/download/aHR0cHM6Ly9zdGF0aWMtbW92aWUtdXNhLmdsZW5jb2Vzb2Z0d2FyZS5jb20vbXA0LzEwLjc1NTQvMjA2LzYyMmZiYjZiZDFjMjlhZmMyMGM3Yjg4MTE1MDUwYTVjMDg3Mjg4YWMvZWxpZmUtMjU5MTYtbWVkaWEyLm1wNA==/elife-25916-media2.mp4?_hash=K8Y691pWRR08vVr9ZaxZYHx3MHcPwPqeRaKAYzt0ZDQ%3D
xu17_fly	xu2017	https://elifesciences.org/articles/25916	https://doi.org/10.7554/eLife.25916.013	FIBSEM	4	Drosophila	Brain	N/A	https://elifesciences.org/download/aHR0cHM6Ly9zdGF0aWMtbW92aWUtdXNhLmdsZW5jb2Vzb2Z0d2FyZS5jb20vbXA0LzEwLjc1NTQvMjA2LzYyMmZiYjZiZDFjMjlhZmMyMGM3Yjg4MTE1MDUwYTVjMDg3Mjg4YWMvZWxpZmUtMjU5MTYtbWVkaWE0Lm1wNA==/elife-25916-media4.mp4?_hash=LTVaUkic%2FKbETff4kEaYbK6gSCCoyWZbkGzfUjPzCTc%3D
xu17_mouse	xu2017	https://elifesciences.org/articles/25918	https://doi.org/10.7554/eLife.25916.015	FIBSEM	Unk	Mouse	Brain	N/A	https://elifesciences.org/download/aHR0cHM6Ly9zdGF0aWMtbW92aWUtdXNhLmdsZW5jb2Vzb2Z0d2FyZS5jb20vbXA0LzEwLjc1NTQvMjA2LzYyMmZiYjZiZDFjMjlhZmMyMGM3Yjg4MTE1MDUwYTVjMDg3Mjg4YWMvZWxpZmUtMjU5MTYtbWVkaWE1Lm1wNA==/elife-25916-media5.mp4?_hash=cQ7%2Fgp1RPrfyq8afChVsq6CL26biX%2BQiD3Uio1lZOZk%3D
xu17_ofly	xu2017	https://elifesciences.org/articles/25921	https://doi.org/10.7554/eLife.25916.018	FIBSEM	Unk	Drosophila	Brain	N/A	https://elifesciences.org/download/aHR0cHM6Ly9zdGF0aWMtbW92aWUtdXNhLmdsZW5jb2Vzb2Z0d2FyZS5jb20vbXA0LzEwLjc1NTQvMjA2LzYyMmZiYjZiZDFjMjlhZmMyMGM3Yjg4MTE1MDUwYTVjMDg3Mjg4YWMvZWxpZmUtMjU5MTYtbWVkaWE4Lm1wNA==/elife-25916-media8.mp4?_hash=WDVUOeNVZpflVkuJbtueZy2V08wyfl0mIV4KkKnoewA%3D
CouldNotExtract	goggin	https://www.sciencedirect.com/science/article/pii/S8756328219304004	https://doi.org/10.1016/j.bone.2019.115107	SBFSEM	10	Human	Bone	Osteocytes	https://eprints.soton.ac.uk/434530/2/SBF_SEM_Raw_Data.zip
CouldNotExtract	takemura	https://neurodata.io/data/	https://doi.org/10.1038/nature12450	ssTEM	Unk	Drosophila	Brain	N/A	N/A
CouldNotExtract	templier	https://neurodata.io/data/	https://doi.org/10.7554/eLife.45696	ssSEM	Unk	Mouse	Brain	N/A	N/A
CouldNotExtract	templier	https://neurodata.io/data/	https://doi.org/10.7554/eLife.45696	ssSEM	Unk	Mouse	Brain	N/A	N/A
CouldNotExtract	wanner	https://neurodata.io/data/	https://doi.org/10.1038/sdata.2016.100	SBEM	4	Zebrafish	Brain	N/A	N/A
